# Evolution of the ribbon-like organization of the Golgi apparatus in animal cells

**DOI:** 10.1101/2023.02.16.528797

**Authors:** Giovanna Benvenuto, Serena Leone, Emanuele Astoricchio, Sophia Bormke, Sanja Jasek, Enrico D’Aniello, Maike Kittelmann, Kent McDonald, Volker Hartenstein, Valentina Baena, Héctor Escrivà, Stephanie Bertrand, Bernd Schierwater, Pawel Burkhardt, Iñaki Ruiz-Trillo, Gáspár Jékely, Jack Ullrich-Lüter, Carsten Lüter, Salvatore D’Aniello, Maria Ina Arnone, Francesco Ferraro

**Author notes:** These authors contributed equally (Giovanna Benvenuto, Serena Leone).

## Abstract

The Golgi ribbon is a structural organization formed by linked Golgi stacks that is believed to be exclusive to vertebrate cells. Its functional contribution to cellular processes is unclear, yet its disruption is associated with several human pathologies. In this study we address the evolutionary origin of the Golgi ribbon, describe a potential molecular mechanism for its emergence and identify a cellular process in which it may be involved. We observed the ribbon-like architecture in the cells of several metazoan taxa, suggesting its early appearance during animal evolution before the emergence of vertebrates. Supported by AlphaFold2 modelling, we propose that the evolution of the complex between two Golgi resident proteins, Golgin-45 and GRASP, led to the tethering of Golgi stacks into the ribbon-like configuration. Finally, we find that the ribbon is assembled during the early embryogenesis of deuterostome animals, a strong indication of its role in development. Overall, our study indicates that the Golgi ribbon is functionally relevant beyond vertebrates and calls for further investigations to decipher its elusive functions.

Graphical abstract.
