## Supplementary material for "Evolution of the ribbon-like organization of the Golgi apparatus in animal cells": Sequences of holozoan GRASP protetins

### Sheet: A. GRASP sequences
Species and Taxon	Sequence	database	ID	date checked
Homo sapiens/vertebrate	>GRASP65 MGLGVSAEQPAGGAEGFHLHGVQENSPAQQAGLEPYFDFIITIGHSRLNKENDTLKALLK ANVEKPVKLEVFNMKTMRVREVEVVPSNMWGGQGLLGASVRFCSFRRASEQVWHVLDVEP SSPAALAGLRPYTDYVVGSDQILQESEDFFTLIESHEGKPLKLMVYNSKSDSCREVTVTP NAAWGGEGSLGCGIGYGYLHRIPTQPPSYHKKPPGTPPPSALPLGAPPPDALPPGPTPED SPSLETGSRQSDYMEALLQAPGSSMEDPLPGPGSPSHSAPDPDGLPHFMETPLQPPPPVQ RVMDPGFLDVSGISLLDNSNASVWPSLPSSTELTTTAVSTSGPEDICSSSSSHERGGEAT WSGSEFEVSFLDSPGAQAQADHLP…	Uniprot	Q9BQQ3-1	09/23/2022
Mus musculus/vertebrate	>GRASP65 MGLGASSEQPAGGEGFHLHGVQENSPAQQAGLEPYFDFIITIGHSRLNKENDTLKALLKANVEKPVKLEV FNMKTMKVREVEVVPSNMWGGQGLLGASVRFCSFRRASEHVWHVLDVEPSSPAALAGLCPYTDYIVGSDQ ILQESEDFFTLIESHEGKPLKLMVYNSESDSCREVTVTPNAAWGGEGSLGCGIGYGYLHRIPTQPSSQHK KPPGATPPGTPATTSQLTAFPLGAPPPWPIPQDSSGPELGSRQSDFMEALPQVPGSFMEGQLLGPGSPSH GAADCGGCLRAMEIPLQPPPPVQRVMDPGFLDVSGMSLLDSSNISVCPSLSSSTVLTSTAVSVSGPEDIG SSSSSHERGGEATWSGSEFEISFPDSPGAQAQADH…	Uniprot	Q91X51	09/23/2022
Gallus gallus/vertebrate	>GRASP65 MGLGSSSELPDGGAEGFHVHGVQENSPAQQGGLEPFFDFIIAIGHTRLNKENNMLKDLLK ANAEKAVKLEVYNIKTMKIREVEVVPSNMWGGQGLLGASVRFCSFQGANEHVWHVLDVEP ASPAAVGGLQPYTDYIVGSDQILQESEDFFSLIESHEGKPLKLMVYNTEADSIREVVVTP NGAWGGEGSLGCGIGYGYLHRIPTQSVVSKKKPESKPPSPLPEAGTPVPSTNGYTEAPLL APTSQSDSSEVVMSLDHSTGQETSGYSPESSLSPPPPLQRVMDPGFLDMSGISLPELTDL TNVSSVSSSASFSMPAAGSFVGTEKLMSNSDPSAYFENTTASGPEDVMKNPEGSGRQPEL DHLLPTTSLPSFTLPNEISSKTAL…	Uniprot	F1N8Y5	09/23/2022
Xenopus laevis/vertebrate	>GRASP65 MGLSMSLSSESLEGGTEGYHVHGIQENSPAQRAGLEPFFDFIIAIGHARLNKENSMFKDLLKANAEKPVK LEVYNTKNMKVREVEVTPSNMWGGQGLLGASVRFCSFQGANEHVWHILDVEPNSPAALAGLHPHIDYIVG SDQILQESEDFYALVESHEGKPLKLLVYNTETDSCREVFVTPNSAWGGEGSLGCGIGYGYLHRIPLKAAP PLKDPEITPLSPLTPTEEPVVPPTNGYRETPLVVAEGQIDAAELAINLPDSAEHVALGNPAESSLVLPPP VQRVLHPGVLDPSTLSMAEIPDIKKLIDTASPESMDAGAELTGTKPFMGAEELEAFMGQVGFSDGAVVES LASHPAAESLLAPSDHFPPHVGLGDVTSETTLLKE…	Uniprot	A0A8J0VJM2	09/23/2022
Danio rerio/vertebrate	>GRASP65a MGLTQSSGDGPEGGTEGYHVHGVQEDSPAERAGLEPFFDFIISIGHNRLNQENDMLKDLLKANVEKPVKM EVYSTKTMRMRELEVVPSNMWGGQGLLGASVRFCSFQGANENVWHVLDVESNSPAALAGLQEHSDFIVGA DQVLQDSEDFFSLIEAHEGKPLKLLIYNTETDKCREVVVTPNGAWGGEGSLGCGIGYGYLHRIPAQPEGP KSEKVSLMASGQSLSGMDLETPLPPPIQRVMDPGFSDHSEVALMNSEVSDIADRLDLSTSSIDMTNTSLA VKEDADVSGVEELQDSDFHSGDPEEQITEEYSAVDFSSSITPPSNASPPLSLSHSLLPNLPLENSVPTDV ASLMNSSIPPLDSSIPPLDISSLLIDPAALHLES…	Uniprot	Q5U3V8	09/23/2022
Danio rerio/vertebrate	>GRASP65b MGLIQSVFATQGGYHVHGVQENSPAERAGLEPFFDFILSIGHTRLNKESSTLKELLKANVEKPVKLQVYS SKVMRVRELELVPSNLWGGQGLLGASVRFCSFTGADQYVWHVLDVEVNSPAELAGLKPYSDYIIGADQVL QESEDFFSLIEACEGKSLKLLVYNTHTDRCREVLITPNAAWGGNGSLGCDVGFGYLHRIPMCPVTSEQHQ NTPEHQENKHRSELFLVNSTDAEEKTDAQGGSAQDTSEDSALCEISPDASTSSLKADDDDEEEESAISSP KISSSVLLEDSGICESQTSPAIINTTPKHDQTVKCTQKTLA	Uniprot	A0A0H2UJY9	09/23/2022
Callorhinchus milii/vertebrate	>GRASP65 MGGSQSAHSTSGGGSEGYHIHGVQDDSPAQKAGLEPFFDFILTVGNTRLNRENDTLKDLLKANVEKAVKL EVYSMKVAKVREVEVVPSNMWGGQGLLGASVRFCSFQGAHEHVWHVLNIEPNSPADLAGLTPHTDYIVGA DQVMQESEDFYNLIELYEGKPLKLLVYNSELDKCREIAVTPNGAWGGEGSLGCGIGYGYLHRIPCFPPGP EETKPDLSPPPAAAAPAPASPAPQPPEDGYAEASLMATGASSDRMGDGPAGPEQGTPDLEQGVSDLEQGM PDLTMESSLPPPPHPPPPLRRVMDPDSSPVPAEACEPHNLSGVLDPSAAITSSSALVGTTDSAPGTDGSL TQGELSAHSDQPCQVAAEVPAADSTVPLAAPAAEE…	Uniprot	A0A4W3HPV9	09/23/2022
Homo sapiens/vertebrate	>GRASP55 MGSSQSVEIPGGGTEGYHVLRVQENSPGHRAGLEPFFDFIVSINGSRLNKDNDTLKDLLKANVEKPVKMLIYSSKTLELRETSVTPSNLWGGQGLLGVSIRFCSFDGANENVWHVLEVESNSPAALAGLRPHSDYIIGADTVMNESEDLFSLIETHEAKPLKLYVYNTDTDNCREVIITPNSAWGGEGSLGCGIGYGYLHRIPTRPFEEGKKISLPGQMAGTPITPLKDGFTEVQLSSVNPPSLSPPGTTGIEQSLTGLSISSTPPAVSSVLSTGVPTVPLLPPQVNQSLTSVPPMNPATTLPGLMPLPAGLPNLPNLNLNLPAPHIMPGVGLPELVNPGLPPLPSMPPRNLPGIAPLPLPSEFLPSFPLVPESSSAASSGELLSSLPPT…	Uniprot	Q9H8Y8-1	09/23/2022
Mus musculus/vertebrate	>GRASP55 MGSSQSVEIPGGGTEGYHVLRVQENSPGHRAGLEPFFDFIVSINGSRLNKDNDTLKDLLKANVEKPVKML IYSSKTLELREASVTPSNLWGGQGLLGVSIRFCSFDGANENVWHVLEVESNSPAALAGLRPHSDYIIGAD TVMNESEDLFSLIETHEAKPLKLYVYNTDTDNCREVIITPNSAWGGEGSLGCGIGYGYLHRIPTRPFEEG KKISLPGQMTGTPITPLKDGFTEVQLSSVSPPSLSPPGTTGVEQSLSGLSISSAPPAVSNVLSTGVPTVP LLPPQVNQSLASMPPMNPATTLPSLMPLSAGLPSLPNLPSLSNFNLPAPHIMPGVGLPELGSPGLPPLPS LPPRNLPGIAPLPMLSDFLPSFPLVPEGSSAASAG…	Uniprot	Q99JX3-1	09/23/2022
Gallus gallus/vertebrate	>GRASP55 MGASQSVEIPGGGTEGYHVLRVQENSPGHRAGLEPFFDFIVSINGSRLNKDNDTLKDLLK ANVEKPVKMLVYSSKTLELRETSVTPSNMWGGQGLLGVSIRFCSFDGANENVWHVLEVEP NSPAALAGLRPHSDYIIGADTVMNETEDLFSLIETHEAKPLKLYVYNTDTDNCREVVITP NSAWGGEGSLGCGIGYGYLHRIPTRPFEEGKKISLPGQLPSASLSPLKDGFTEVQLSSVN PSPALPPGPAGLEQSLSGLSISSPSTTVSNVLSTGVPTVPLLPPQVSQSLTSVPPVNPAT TLPGLMPLPAGLPNLTDLSKLNLPAPHIVPEMVQPGMPTLPSLPPLNLMGITPPLMPPKC VPLLPLVTEVSTVPTDLLPTMTQA…	Uniprot	Q5F353	09/23/2022
Xenopus laevis/vertebrate	>GRASP55 MGGSNSVEIPGGGTEGYHVLRVQENSPGHRAGLEPFFDFIVSINGIRLNKDNDTLKDLLKANVEKPVKMV VYSSKTLELRETTVTPSNMWGGQGLLGVSIRFCSFEGANENVWHVLEVEPNSPAVLAGLRPHSDYIIGAD TVMNESEDLFSLIETHEGKPLKLYVYNTDTDNCREVVITPNTAWGGEGSLGCGIGYGYLHRIPTRPFEEG KNISLPGQVPGAPVSPLKDGFTEVQLSSVNSPPTLPIGTAGIEASLSGLSIGASSPLVSNAINAGLPTVP VLTPQINPSLTPVALNPAVSLSSIMPLSTGLPHLPNLPNLPNINMPAPHLIPHPGLTDLSQTVAGLQSLG PLPPLNLIGMPPLSVPSQFPAFPLAPMACDIPPPL…	Uniprot	Q7ZYD0	09/23/2022
Danio rerio/vertebrate	>GRASP55 MGGSQSVEIPGGGSEGYHVLRVQENSPGHRAGLEPFFDFIVSINNTRLNKDNDTLKDILKASVEKPVKMQ VYSSKTLELREATVTPSNMWGGQGLLGVSIRFCSFEGANENVWHVLEVEPNSPAALAGLRPHTDYIIGAD TVMNESEDLFSLIETHEGKGLKLYVYNTDTDNCREVVITPNSAWGGEGSLGCGIGYGYLHRIPTRPFEEG KKISFPGHTPSEPVSPLKDGFTEVQLSAVTPPPVSQPLPTGLEDSLSGLSLSSAPPTIPSELHTGVPTVP LLPTHVTPGLGNLPLINPSTNGPGLMSLPAGLPPLPNLPNLPNLPNLNLPLPDLSAVSLAGISGLPPTTA GFPSLPPLNLPGISPLPMPSVLSSTLPSMPGVTLP…	Uniprot	Q6PC76	09/23/2022
Callorhinchus milii/vertebrate	>GRASP55 MGAAQSLDIPGGGTEGYHVLRVQENSPGHRAGLEPFFDFVVSIGNTRLNKDNDTLKDLLKANVEKPIKMV VYSSKTLKLRETTVTPSNMWGGQGLLGVSIRFCSFEGANENVWHVLEVESNSPAALAGLRPHTDYIIGAD TVMNESEDLFSLIETHEGKPLKLYVYNTDTDNCREVVITPNTTWGGEGSLGCGIGYGYLHRIPTRPFAEG KKISLPGQQSSAPISPLKDGFTEVQLSAFNSASSVAAATTSVEQGISGLSLNTAPPSVSNVLNAVPLLPS SVNQSQGPVPSIANVTTTPGLMQLSGGLPNFNVNLTNLTPVTLPGIGGLPPPIGADLSSITQLPQLNIPG MPPLPMSTMFTSQSASIGPTFSIPPPMLSGYNASV…	Uniprot	V9KDY2	09/23/2022
Petromyzon marinus/vertebrate	>GRASP MGGAQSVDIPGGGSEGYHVLRVQEGSPGHQAGLEPFFDFIVAIENTRLDKDNDMLRQQLKENVEKPVLMQ VYSSKNLKVREVTVTPSALWGGQGLLGVSIRFCSFDGANENVWHILEVEPNSPAVLAGLRPFTDYIIGAD AVLNESEDLFSLIESHDGKPLKLYVYNTDTDSCREVIITPNKSWGGEGLLGCGIGYGYLHRIPTRPFTES NPNAALGYSSQRLEGFTEVQLSAGSSMASASPAATVTAAMTPSTGLEQTLSGLSLGSPGVAIPPPLSSVL TTGSPTMPVIPTSSNAFMTSTSVATLPGTMPNLSFTMPPLNLPPIGPMSAGGPFPSLPDSFLPPQVPPLS LAGGLPTTFPSLPAGLPNISNIPNLSYLTNMTNLQLS…	NCBI	XP_032807126.1	09/23/2022
Ciona robusta/tunicate	>GRASP MGAGNSVEIPGGGTEGYHVLRVQENSPGYKAGLEPFFDFIVMIGNTRLNKDDDRLKDLLR ANVEKPVKMFVYSSKTLKIREVTLTPSSIWGGQGLLGVSIRFCSFDGANENVWHVLDVEP NAPAYLAGLRPFSDYIIGADSLLSEQDDLFTLIDSHDGRQLKLFVYNKDTDASREVIITP NSAWGGEGSMGCGIGYGYLHRIPIQPFTEGKVVSVKHPTPTNVVDSPPTSSDGFAEVQLQ PTMTTTNGLPTATSSNVLPGNAGLPTYVSMVTDSSASASFASAVPGAGIPPLVNISLPST TYSTDLPPITLESAFTMVEGLEGIPPLPALPNFTLPPMNLPQGIPPMNLSEGIPPINLPE GIPPINLPGGIPMPSLENLAASLPPV…	Uniprot	F6YUB3	09/23/2022
Branchiostoma lanceolatum/cephalochordate	>GRASP MGGTQSAEIPGGGTEGYHVLRVQENSPGAKAGLEAFFDFIVAIGNTRLDKDNDTLKDLLKANVEKPVKMM VYSSKSLKVREVTITPSNMWGGQGLLGVSIRFCSFEGANENVWHVLDVQPSSPATLAGLKTNTDYIIGAD TVLHESEDLFSLIESHEGKPLKLYVYNVETDRCREVTITPNGAWGGEGSLGCGIGYGYLHRIPTKSPQEV NMSVPASAPPSYNSVVPAANVAPTPDGFSEVPLSGSSPQKAPGLDQGMASLSVGTVPTPSVPGALTTPTV GANPLTTGTPTVPVMPAGSPAPAVGLPSLPSMGAQPGVSPATGALPTLPGMTPLPNLPPLTTPISLPGIP PLNLPPGLATTMPGGLPMPSALQFTAAGSVPPISLPA…	NCBI	CAH1249371.1	09/23/2022
Saccoglossus kowalevskii/hemichordate	>GRASP MGGSASTPVPGGGTEGYHVLRVQENSPGHKAGLEAFFDFIVAVGNTRLDKDNDTLKEILKSNIEKPVRML VYSSKSLQTREVSLTPSNSWGGQGLLGVSIRFCSFEGANENVWHVLDCQTNSPADYAGLRSNTDYIIGAD SVLHESEDLFSLIESHEGRPLKLYVYNIETDGVREVTLTPNSNWGGQGSLGCGIGYGYLHRIPTSRFEIG MDIPTSLPPVQPVPSPPPPATADGFSEVSLSGSPTHTTTTTAGVEVGMAALSMNALPPGTVAPNPLTAGG TTTVPVIPTHSANISSSEGMTNASTSAPVISNVAPLQVSPPTPVSLPNIPGLPNLNVSLPSPEALLNFQT TSVTATGIDPTSTITPISFPAPLSMPPMSMPAQFNIP…	NCBI	XP_002737291.1	09/23/2022
Strongylocentrotus purpuratus/echinoderm	>GRASP MGGANSVEVPGGGTEGYHVLRVQENSPGHKAGLEAFFDFVIAIGNTRLDKDDDTLKRLLTEYEEKPVKML VYSSKALSVREVTLTPNNRWGGQGLLGVSIRFCSFEGANENVWHVLDVQPNSPASIAGFRANTDYIIGAD SVLLESEDLFSLIESHEGRPLKLYMYNVETDGCREVTITPNRNWGGEGSMGCGIGYGYLHRIPTRSFPEG QTIDISAHLKASAAAGDQSTSAPPDGFSEVSLASTPSNSVAGLQTNLADLALTPGATPTGATPAGISAAA GVAPPLAQPNLSATAPSPVTLGGGTTVPMTTGTPSLYQSPAGGMVPPLNLNVTPGASPSGASIPPPLSGP ISGMLPPVSLANVPGLPNINVSLPSVNLANFPALNTS…	Uniprot	A0A7M7RAE1	09/23/2022
Paracentrotus lividus/echinoderm	>GRASP MGGVNSVEVPGGGTEGYHVLRVQENSPGHKAGLEAFFDFVIAIGNTRLDK DDDTLKRLLQEYEEKPVKMLVYSSKALSVREVTLTPNKRWGGQGLLGVSI RFCSFEGANENVWHVLDVQPNSPASIAGFRTNTDYIIGADSVLLESEDLF SLIESHEGRPLKLYMYNVETDGCRELSITPNRNWGGEGSMGCGIGYGYLH RIPTRSFPEGQTIDISAHLKASAAADQSTTHPPDGFSEVSLGSTPSNSVA GLQANMADLALTPGATPTAGGAASTASAGVASPLAQPNLSDSGMSPSPVT LGGGTTVPMTTGTASLYQSPAGMVPPLNLGTTPGATPGATPSSIGVPPPL SGPISGMLPPVSLANVPGLPNINVSLPSVNLSNYP…	NCBI	GIIR01163910.1	09/23/2022
Asterias rubens/echinoderm	>GRASP MGGNTSVEVPGGGTEGYHVLRVQENSPGHKAGLEAFFDFVIGIGNTRLDKDDDTLKKLLKENEERPVRVL VYSSKTLSVREVTLTPTNRWGGQGLLGVSIRFCSFEGANENVWHVLDVQPTSPAALAGFRSNTDYIIGAD TILHESEDLFSLIESHENRPLKLYVYNVETDGCREVTITPNRTWGGEGILGCGIGYGYLHRIPTRYFPEG RKMTFSAHLNAPVIPAEVLEGVSKDPLLEGFAEVSLASSADTSQIEKGLSSVSFSADLPVQIPHPAAVGA QPTVPVTPQNSAGDSATAASTGVLPPVSLANIPGLPNLNISLPPMPTPAPVTTPAMSAAGTAPAASGDGV TTLPPPVSLPGGITIPGPTPLPTLPVGISTTSPSS	NCBI	XP_033629777.1	09/23/2022
Amphiura filiformis/echinoderm	>GRASP MGGNQSVEVPGGGTEGYHVLRVQENSPGHKAGLEAFFDFIIAIGNSRLDK DDETLKRLLKENEGRPIRMLVYSSKSLKVRELTLTPNNQWGGQGLLGVSI RFCSFEGANENVWHVLDVQPNSPASAANFRSNTDYIIGADSVLHESEDLF SLIESHEGRPLKLYMYNVETDGCREVTITPSRTWGGEGSLGCGIGYGYLH RIPTRSFPEGRRLTFSEHLNKPPSESDLTQIVSTTGPIPDGFSEVSLAST PNATGLEDGLAGVSISTSAGGAPPPGAPSVSPMQAGLPTMPVASPSTQES TPDLNQTAPAALSGPVSDVLPPVSLANIPGLPPLNISLPPPSSLNPALAG STTLPPPSDYTLPAPSSTIPGGITIPGPAPLPSLP…	Echinonet	AfiCDSid48854.tr573	09/23/2022
Parhyale hawaiensis/crustacean	>GRASP MGGSQSVEIPGGGMEGYHVLRVQNASPGQLAGLEAFFDFIVAIGETRLDQ DNDTLKELLNKNLEKSVEMKVYSSKTQQVRSVNITPSKLWGGQGLLGVSI RFCSFEGANENVWHILDVESNSPAAIAGLVSYKDYIIGADSVLHESEDLF SLIEAHDKRPLKLYVYNVVSDVCREVTVTPDSKWGGQGSLGCGIGYGYLH RIPLQPDTATSESSPATAPPSAAPTTTTTSSSSPTAALDPVTAAQTIKAA SAGLLMANASAPAATAGVAPVATSLADLNIGAAPPAAATSASDAAVLSAA AAAGVPAAAAPPVVGPYGAAVPPPASLPASIGFMPPISSPLTMGGLPTTA SSASPQVPTQALPAAPPTAASYFQPPPVGQQQFLP…	NCBI	GFVL01050591.1	09/23/2022
Drosophila melanogaster/insect	>GRASP MGSSHSIHVPGGGTEGYHVLKVQDNSPGQKAGLEAFFDFIVAIAGTRLDQDNDMLKELLRQNVDKPVRLT VYSSKTQTVRELTLTPSNNWGGQGLLGVSIRFCSFEGANESVWHILEVHPNSPAELAGLRAYSDYVIGAD AIRHENDDLFTLIETHEQQPLKMYVYNLDDDACREVTIKPNTAWGGEGALGCGIGFGYLHRIPVQAEPVT SSSAAVPAAAAAESTAPLLTAGGAAPAGAQVAQVVSPTLPYIPPLANTFGSTNAEVRPPTIEPPAQSLFK TYFNPDEATDALTAALESQATIAEPVSVPAPPAVADVSVAQPQVQVPAPAQPLPPPANIFIPGVFDPSTQ QNANALGGIPAAQLPFPQATAAPAAVPMFSAPQQAYM…	Uniprot	Q9VW57	09/23/2022
Caenorhabditis elegans/nematode	>GRASP MGSSESVPIPGGGTEGYHVLRVQENSPGAVAGLEPFFDFIVSIGNIRLDKDNDTMKEVLKQHIEKPLEIT VYNSKSQAVRQTSIVPSQNWGGQGLLGVSIRFCSFDGASQHVWHIISVQPNSPASLAGLIADTDYILGAE SVLHQADDLIALVQANEGKPLKLYVYNVDTDVVREVSLTPNSAWGGEGCLGCDIGYGYLHRIPVSVDRSK AVSQVSVAQIQPRVPVGNPLVDKVNKPPAATNFPDPSQFSSTVPLPPAPSSLIQNLPPPPQPAFLPQPPT SYAPPVAATQQQPPVSESNGHGHSHADGGHGHSHDDGGHGHSHDGGHGHSHEHSPSPAPAPVSSPTPVQQ YQQSYSQAQPPVDYYQQQQQQQAYQPPVNPPTSYQAY…	Uniprot	Q9N3Y1	09/23/2022
Crassostrea gigas/mollusk	>GRASP MGGSWSSEEVPGGGTEGYHVLRVQDGSPGHRAGLEAFFDFIVAIGNTRLNQDNDTLKDLL KANIEKPVKMAVYSSKTQTVREVTIIPSHNWGGQGLLGVSIRFCSFEGANENVWHVLELQ PNSPADLAGLKSETDYIIGADSVLHESEDLFTLIENHEGKPLRLYVYNTETDSCREVTIT PNGAWGGEGSLGCGIGYGYLHRIPKRQFPSSKSSAVPSAPAPASVDGFAERRGYAASLPP YGQSPYKQQLRADLNQFQEVPLSSAGGISQGMANMSINTGTPTIPVIPQTDKLPAAQPPL VLPNFSMGAPTGIPPPSTLPAGIGNLPSLTSIPPLTGMPPGMVLPNTTGTTLPNFPNFPM PTNISLPTSMPLPNFPMSTQTFVSPP…	Uniprot	K1QRY6	09/23/2022
Lingula anatina/brachiopod	>GRASP MGGSQSAEIPGGGTEGYHVLRVQEGSPGYKAGLEAFFDFIVAIGNTRLNQDNETLKDLLKANMEKPVKML VYSSKTQMVREVTITPSQDWGGQGLLGVSIRFCSFEGANENVWHVLEVQPKSPASAAGLIPYTDYIIGAD SVLHESEDLFTLIESHEGKPLKLYVYNLESDTCREVSITANGAWGGEGSLGCDIGYGYLHRIPTAQIVEQ QKQREKKAPPPSSAATTNPVLTTKPDGFSEVPLQGMANLNINHTAAPQTLINPALNTGSPTIPVIPQSSV ASPGNHAMPYTASTTPGSMPAGFPAPAGLPNLPGLPNLANLPPLTTPISIAGLPPLSVPLLNSTTTGTFS TGSPLSVPSDISIPPPPVSLSTTLAMTAPLPNVQATP…	Uniprot	A0A1S3J8A3	09/23/2022
Platynereis dumerilii/annelid	>GRASP MGGSQSSPIPGGGTEGYHVLRVQEGSPGYKAGLEAFFDFIVAIGNTRLNQ DNETLKDLLRANIEKPVKMLVYSSKTQKAREVEIVPSNNWGGQGLLGVSI RFCSFDGANENVWHILEVAPGSPASQAGLRSHTDYVIGADSVLHESEDLF TLIESHEGKQLKLYVYNTEEDACREVTIIPNGAWGGDGSLGCGIAYGYIH RIPMRSADEVGGKQASFPPSAPTMSTTDGFSEVPLSTPGASPASVNLTSV MANMSLNSVPSPLVAGSTTINVLPNTPGVVPMQAGGVPTDNAGSPLLVNS TPGASPVAPMGAPPGLPAGLPNFPLPNLPPITNISLPGMPPVSIPAMASV PGVTLPTSLPPGMQGSPQGVATLPSPAPLPNFSTP…	NCBI	HAMO01045177.1	09/23/2022
Symsagittifera roscoffensis/xenocoelomorph	>GRASP MGGEQSTSGKVVGYHVLRVQQNSPASKAGLEAFFDFIVTIGNSRLNRDNE NLKEILRNHAEHPVTMGVYSSKTQDLREITITPSALWGGQGLLGVSIRFC SFENANENVWHVVDLKLNSPAQLAGLQSDTDYIIGSDTLLHEPDDMYTLI ESSDRKPLNFFVYNSDADACREITITPNSAWGGEGMLGCGLAHGYLHRIP LNRQFPKSVQIADGQENVQNGSEAYPEAGSLVPPQPQKDQNNATIEMNGY QNVPLTDGAPQPPLFSQLPSIPPFPAPPSINPDLLTGFPNMPPVSQPAAT EQQAVSSTPKTDQTSASAYQSQAPVSYTPTSAQQYQQQPTSMTNTPPKPE SVTPSAPMMPPTIDFSKLPPLNFPPGMNPPPMFSM…	NCBI	GFRZ01213197.1	09/23/2022
Hofstonia miamia/xenocoelomorph	>GRASP MGANQTSLIGNEGTEGYHVLKVQENSPGDKVGLEAYFDFIVAIDGNRLNRNNDTFKELLKAHSEKAVNITVYSSKTQRLRDVLITPSNMWGGQGLLGVSIRFCSFENANENVWHILEVKDNSPAEQSGLRSNTDYIIGSDTLLSDSDDLFTLIEANEGKPLKFYVYNRETDSCREVMITPRSRWGGEGLLGCDIGYGLLHRIPIPDVTLTKVTPTAPTTVLSASGESPAVSIQSFQSVEALPMPSMNLQPQVISNSDSTTTNVPPNVLVSPISESTSNTEATVTSSVAFTLPPMISLPSTVSNPPSVNFAPNFSSAHVPTFNPNDFSNLPQPLKDFKFDPNKMFDFGSSPPFSGPLIPPVTSISLPAATNSTAPMFSGSTTFPNVIPPTVGP…	NCBI	GFSA01120036.1	09/23/2022
Clytia hemisphaerica/cnidarian	>GRASP MGAGSSSEVPGGGSEGYHVLRVQEGSPGYKAGLEPFFDFIISVEDRRLDQ DDDTLKEVLKTNVEKPCKLLVYSSKTRKVRESSITPSNLWGGQGLLGVSI RFCSFDGASDNVWHVLDVNPNSPADIAGLRPHTDYVIGADQVLHDTEDFF NLIEQHEGKALKLYVYNAETDGCREVTITPNGNWGGEGSIGCGIGYGLLH RIPVPDQTVPLKPPMVAPSTAGIGGFSEIPLQGGSVPLHAGSLDGQMAAM NLSSTNSFQQPPPPMTAPLLTNNLPPNNFPPTQPTSFTPQPPMQPTNFVP QQHMQPTNFATQPPMQATNYSPQPAIPPTNFTPQSMTPPPSLQQSQTTPP AASQIPSAVVPPQQNISPMQPPPQLQPNLPTIMST…	Marimba	TCONS_00002807	09/23/2022
Nematostella vectensis/cnidarian	>GRASP MGASESTEVPGGGSEGYHVLRVQENSPGYKAGLEPFFDFIISIENTRLDQDNETLKEILKANAEKPVKML VYSSKTQKVREASITPSNMWGGQGLLGVSIRFCSFDGANENVWHVLDVQPNSPADIAGLRSNTDYIIGAD SVLHESEDLFQLIESHENKPLKLYVYNCETDGCREITITPNSNWGGEGSLGCGIGYGYLHRIPKKEELSE SPSLTTQSVPTADGFSDIPLMGVPGATTPHPVSVTTGVEQGMASLDLKSITANAALNPLNTSLTAPVVPL PTPVAPPSTVPYTATPAPAQQAPHTTAASQPAPYTPASGQPASYTPAYTPYTPASTVGRMPPTTSQSTPS PAPFFQQQPLVPTPVTLGGTSAPASTAAPPLSYPAPT…	NCBI	XP_048579758.1	09/23/2022
Mnemiopsis leidyi/ctenophore	>GRASP MGGQQSVIPGGGSEGYHVLRVQDGSPGFHAGLEPFFDFIVAIGNTRLDQDNETFKDLLKA NIDKHMQMTIYSSKTQQLREISIVPSNLWGGQGLLGISIRFCSFEGATENVWHILDVQAN SPAAIAGLHSDTDYIIGSDQVLNERDDFFMLVETSDGQPIKVYVYSALTDGVRELTLTPN SKWGGEGMLGCDIGYGYLHRIPTPETNVETVGPTGADGFANVALDKKYTPTQTQAAVTSG MANLNLAPPPPTNAAANVNPPPPMFAPQNFALNPGHMPIPASVSPVPQLPEVPPLSAPPL LPAAPPSAAVTPAAPPAAPPAATPPPPASQPAPVSVATDISAPVPAVNPVVPIAEPTVPA TIPVTSVEQVPQIPMFAPQSMPAPSS…	NIH_Server	ML45521a	09/23/2022
Trichoplax adhaerens/placozoan	>GRASP MGGSQSVEVSDGGTEGYHVLKVVQEGSPGQKAGLEPFFDFILQINGVRLNQDNDELKEILQASCEKSVEI IVYSSKTQGTRVTNITPSALWGGQGLLGVSIRFCSFEGANENVWHVLDVEPNSPAAVAGLRQHTDYIVGS DTQLQEAGDLYNLIEAFDGKPIRLYVYSTETDSCRQVIVTPNSKWGGSGSLGCGIGYGYLHRIPSKPQSA SSNVTSKSDQMPIEVSNL	Uniprot	B3RRG0	09/23/2022
Amphimedon queenslandica/porifera	>GRASP MGGSQSTVVPGGGTEGYHVLKVLENSPGYHAGLEPYFDFIVSVNDIRMDQDNDTLKGILQQNIDSPVKLV VYSSKSRNTREVMLTPSSSWGGQGLLGVSIRFCSFEGASENVWHVLEVQPDSPAAVAGLIPHTDYILGAD VMGPDDNDLYSVIEAHNQQTIRLFVYNCDTDKCREVALTANSDWGGEGCIGCGIGYGYLHRIPVQPSPTP VATSHSSLPVSRPVPAVSTSSEAPSLPEVPLVVPSTPGHDEVVNGSGLETLNNSAISLTTSVAVSTVPTS PPSLSMPGVLSPSLGYSLPVPTQSGTSVEAITSNIATVSIQSMPPVTVPFTTSDTATPSINFLSSSPPTI KLGDPAMTNQ	Uniprot	A0A1X7UJK	09/23/2022
Salpingoeca rosetta/choanoflagellate	>GRASP MGNGMSVDVPGGGSEGYQVLKVQPNSPGALSGLEPFFDYIIAINDQRLTHGDELRTIAAKNVGQALRLLV FSSKDQFVREVSLVPRDNWGGDGLLGISVRFTSFEGACENVWHILDVQPGSPAAMAQLQSNTDYVVCADH PLEDREDFFHLIQSHDRKPLRLYVYNSDTDSCREVVITPNSQWGGEGMLGCGIGYGYLHRIPAKHARSTE NTGTTRAVAVPAVPMSFNNDAFTSISLATVAPTTYNQMQQQSHQQFHQQFQQPQHHQQPQQQHQPQQQQG NGAVTVEMSGSSVMPPSLMTAAPPSVTDTRATTTSQAAPPTFTTATTTPYAAPVPVSPTTTTTTGSSTTS ATTAISVPIPTPPAAAAAAAAAAAAAAAAAARGVHHI…	Uniprot	F2TVU1	09/23/2022
Capsaspora owczarzaki/filasterian	>GRASP MGAEQSQPQIAAAAAGSEGYHVLKVQPGSPGALAGLEAFFDFIVAVNDIRLNVEDDTFQQHIKQSVERPV ILTVYSTKTAAVRNLTLIPSNMWGGMGLLGVSIRFCSFDGANDNVWHVLEVHSNSPAATAGLKSLADYII GTPHALLHEPDDFYNLIANSDKTALSLFVYNTDRDDCREVVITPNSDWGGEGSLGCGIGYGYLHRIPVKR RAEEYEQKLREEEQRRMQQLAMPPPAAPPAASAASQSQPNAVSPSSSQVAQFSAHHNQNHDGGHGHSHNN SNGHHGHSHDNGHGHSHEDGHGHSHDHGHGHSHEDAAFTSVPLFAPTAQTQDGFSEVTLDSPSSTVPPAN AGMTI	Uniprot	A0A0D2UDE0	09/23/2022
