## Supplementary material for "Evolution of the ribbon-like organization of the Golgi apparatus in animal cells": Sequences of holozoan Golgin-45 protetins

### Sheet: B. Golgin-45 sequences
Species and Taxon	Sequence	database	ID	date checked	Notes
Homo sapiens/vertebrate	>Golgin-45 MTTKNLETKVTVTSSPIRGAGDGMETEEPPKSVEVTSGVQSRKHHSLQSPWKKAVPSESP GVLQLGKMLTEKAMEVKAVRILVPKAAITHDIPNKNTKVKSLGHHKGEFLGQSEGVIEPN KELSEVKNVLEKLKNSERRLLQDKEGLSNQLRVQTEVNRELKKLLVASVGDDLQYHFERL AREKNQLILENEALGRNTAQLSEQLERMSIQCDVWRSKFLASRVMADELTNSRAALQRQN RDAHGAIQDLLSEREQFRQEMIATQKLLEELLVSLQWGREQTYSPSVQPHSTAELALTNH KLAKAVNSHLLGNVGINNQKKIPSTVEFCSTPAEKMAETVLRILDPVTCKESSPDNPFFE SSPTTLLATKKNIGRFHPYTRY…	Uniprot	Q9H2G9-1	09/23/2022	Classified as Golgin-45 by InterPro analysis
Mus musculus/vertebrate	>Golgin-45 MEKMTTLKSSENKGILTSTPIRGAGDGMETEEPPKSVEVTHGVQPINQHVLPSPRKKVSS DSPGVLQLGKILNERTVEVEAVRIFVPKAAITHDIPTKNTKVKSLGHHREELHNQAEVVT DPRKELSEVKKVLEKLKNSERRLLQDKEGLSNQLRVQTEINRELKKLLVASVGDDPQYHF ERLAREKNQLILENEALGRNTAQLSEQLERMSIQCDVWRSKFLASRVMADELTNFRVVLQ RQNRDAQSAIQDLLSEREQFRQEMTSTQKFLEELLVSLQWGREQTYSPNTQPHSTADLAL TNHGLAQAIHAHLLGNVGISHQKKIPTTVEFCSTPAEKMAEKVLRILDPVACTESSPDNQ FAESSPTTLLTTKKNIGRFHPY…	Uniprot	Q8R2X8-1	09/23/2022	Classified as Golgin-45 by InterPro analysis
Gallus gallus/vertebrate	>Golgin-45 MTSLEKVDYASSPIRGPGDGMETEQMGESLEVSAGASATNHQVRHSPQKKAVSSLSPGVL QLGQIHADKSVEVEAVRILVPKAAITHVVATKNAKVAKSAGHKGDAFHQSDGTADPKKEQ TELKNAIEKLKNSEKRLLQDKEGLSNQLRIQTEVNRELKKLLVASVGDDLQYHFERMARE KNQLILENEVLGRNLSQLSEQLERMSIQCDVWRSKFLASRVMADELTNTRAILQRQTRDA QTAIQDLLNERDQFRQEMIHTQKLLEELMVSLQWGRQQTYYPSAQPYTTTELASVNCKLA KAVSSHLLGNVGTSSPKKTSTAVEFCNTPAEKMAERVLRVLDPAARTETSTEASFSETSP SSFLSTKKNIGRFHPYTRYEDI…	Uniprot	E1C3Q8	09/23/2022	Classified as Golgin-45 by InterPro analysis
Xenopus laevis/vertebrate	>Golgin-45 MAATMETLKTLATSTPLRGTGDGMETEAPLKSEVNSPHTKATQSPRKKSTVSPSLSPGVLQLGKMQSDKA VEIEAIRILIPKAAITHTATTKNSKHLESNGHSSTELAESVTDPWKQLSELKSTLEKLKNSERRLLQDKE GLANQLKVQTEVNRELKKLLVASVGDDLQYHFERMAREKNQLILENEVLSQNTAQLSEQLERMSIQCDVW RSKFLASRVMADELTNIRTNLQRQNRDAQSALQDLLSEREQFRHEMSETQKTLEALLVSLQWGRQKTYAP IPQPHTTTELIAANLKLAKSIQSHLIGNTGSDHQKPAAKPIEYCSTPAENMAETVLKALDPVSCTDNSSD ISLSDSSPFLLAKKNIGRFHPYTRYENITFNCC…	NCBI	NP_001088348.2	09/23/2022	Classified as Golgin-45 by InterPro analysis
Danio rerio/vertebrate	>Golgin-45 MMSAELIIKDVSVVAVRGPGDGMETDKPLPAPEQLTEAPLQKICSPKHSPRVATGSPGVL HLGKVSRDACLELEAVRIVVPRAAIIRTGRSGAHTDDRGSPQHGDEPPPAPPSPPPPAEP LQEYKNSLEKLQSSERRLLQDKEGLSNQLRVQTEVNRELKKLLVASVGDDLQYHFERLAR EKNHLILENETLCRNLSHTAEQLERMSIQCDVWRSKFLASRVMAEELTNARSALQRQTRD AQCAIQDLLSEREEFSRDMTHTHRCLEQLLVSLQWGRQQTYYPSAKPLSTGELATANHKL ADAINAHLLGKLENSGGKKSPSTEICNTPAEKMAEKVLRSLDPVCVSEQEHDASSSDSPF LPNRKSIGRFHPYTRYENITFN…	Uniprot	B8JM41	09/23/2022	Classified as Golgin-45 by InterPro analysis
Callorhinchus milii/vertebrate	>Golgin-45 MKTENYNFNSFFGKIAPFVKMEDKVQTVHPVRRPGDGMETEKNAKSMEKTKGINNKSHYS PQIHVVSNSSQIVTKPGVLQLGKIQAGQAVEVEAIRILVPKAAIIHDVPAKSTTDFAASH KGEALSHLESTNDLKRELTELKASFEKLQNSERKLLQDKEGLANQIRVQTEVNRELKKLL IASVGNDLQYQFERMAREKNQLILENETLSRNLAQLSEQFERMTIQCDVWRSKFLASRVM ADELTNARTSLQRHNREAQSAIHDLLSEREQFRQEMVASHGLLEKLLVSLQWGRQQTYYP NAQANTTAELASANHKLAEAVNSHLLGKVDSTNARQMNQAVEFSNTPAEKMAEKVLKMLD PTTFSTGTVDLSFCETSPTSFL…	Uniprot	A0A4W3HRJ6	09/23/2022	Classified as Golgin-45 by InterPro analysis
Petromyzon marinus/vertebrate	>Golgin-45 MATTLTRDGTGWPQAVSRGPADGMEVTADGAGGGDPAKRPAGSSSSPPLPVRSVQPAPRSSWQHRPPAKP APQHHHLPHQPRPLSPAAAAAATPLPHRPQQQQQQQPVPVLAGGQVELTVVQIQVPKEAILHHSARSLPA LELGVKPDSLEAGGSAAAAAAAAAVTAALRQEVKELKVEVKRLEESERRLMDDKESVVSQLRSQTEVNRE LKKLLVASVGDDLQFHFERAVRERGRLQAEAQELSRSLASASEQLERIGIQCDVWRSKFLASRVMSEEVA GARVHALRLFREAQSAVHDLFSERTQLCVDLQDTHRLLEELVLALQWGRQPTYSLGTRRAHNSLELAEAC TTLASLLTQRLLGGGSGSVKSSPPPAAAGGGGA…	NCBI	XP_032834970.1	09/23/2022	Classified as Golgin-45 by InterPro analysis
Ciona robusta/tunicate	>Golgin-45 MATISASPILSLKPPHLQIDRDPSWKNTPREVGDGMESDVSLSTLAPPTITTTTPNLTKT PEKQTFETSEIYSVSQSPCSSPRCVHREVTRTLPDVSAGPVSKLNFSFKEPDIQIQRKTS EKFLIEEKSALKDHLQIQIQVNQELKRLLVASVGDELGYHYERLATEKAQLQIELDQMTE IAQKKSEEIERLEISCDVWRSKFLASRMQSDDANAWRRHHERYERELGNAVRGLLREHWE RTEHLNELHRTLTNLNNSLTTDNDECYTVNIEGSSSVGENCRSLANCLSDKLIGTSNVPL PRKPAVSVHCDIPAATPAEKYVLQLLNENQHTLSNVRHRPDMFVPSCEQRKSGTIDRFHS QTQHENITLNCCVNCKGEIHVI	Uniprot	F7AZH2	09/23/2022	Classified as Golgin-45 by InterPro analysis
Branchiostoma lanceolatum/cephalochordate	>Golgin-45 MDSAPFAFVKPQAHSSQNNKKARTHGSGGNDSTLNAMRRSQLSRTRSETRIFGQVQGFQKPKLNDVPLSS AKITQFKAMEERGSGAAQQGRLSAQQKAKALQATVISVPDDFNNAPVDITIARSAIPLMPLSTAIAIPPV QRSSIGVQCTDNEEHLHSEMSMNLTSESEINRSASEVELGIQSEVNKELKKLLVASVGSDLQYQFERMAR EKAQLSVDYDNVVQQHADLAEEVERLSIQCDVWRSKFLGSRTQVSQLIDLRNAIYQQFGKAQEAINDIMQ ERVPIRKEMVETYRLLDQLVKALRWGKPQPLQQAANPRNMKELVQANHRLVSAVSAQLLGNIKPMNSANQ ETVESGIGLTTAEAAAAQALNMNFDLQLPSPES…	NCBI	CAH1270104.1	09/23/2022	Classified as Golgin-45 by InterPro analysis
Saccoglossus kowalevskii/hemichordate	>Golgin-45 METHYYKLHLPPRKNRSTFTNLVSSQVIERDIDPKRTPRLEGDGMEYVELREQLLNADQL SPDSSVDLSFTSLLPDIKQSLQDEQLIKIVTLENDVKKLEKERSMLDSKLQEQIKVNKEI KRLLVASVGADLYQQLEDLSRDKLRLAEDLENTIKTLAEERESAQQLGIQCDVWRSKFLG SRVQLDQLIDWKSKSNMMYEEAKLSINKLLNERDEIRTHMMDTNKNLQYLSDALQRSHTL SHDSTELCSNILTLGLINHQLSSTISQHLLGDVNQGSKKNTSKIQSHPVSASCTNYIEWT PAEMMAKDILLNKKIHPACTEDFQSTNSPKRQAMKINRFHPLTNYENLTINCCPYCTGDI KVV	NCBI	XP_006817596.1	09/23/2022	Classified as Golgin-45 by InterPro analysis
Strongylocentrotus purpuratus/echinoderm	>Golgin-45 MTLLETRIVPTGEGLLQELYTEQQEQLKAAETGMAGIQKERDAFEVKCMELEAELTAQIQVNKELKKLLV ASMGADLQTQLENLAHDRAQLAQEIENTMATLLKERETLERVNIQCDVWRSKFLGSRLQVDELITSRTHL DMLQQESFSALQKLLDERAEIRRHMMKTERLLQYLSSALQRNQSINEESSIKPISNVMTLALLNEQLSST ISSVLLGDVGGHHQGSTAGGPKGFEFVDWTEAEMLAKDIVLNKQPSIKLEQISQQAILQGPVPKVNMTHR YHPHTCYENITINCCDRCTGDIKVV	Uniprot	A0A7M7SWV9	09/23/2022	Classified as Golgin-45 by InterPro analysis
Paracentrotus lividus/echinoderm	>Golgin-45 MASRNQHLFSVKSQYIVRGDNAFSSSSPRPDADGKEMDRGTTEGAAREGY RLAGAQPKFFDSKNRNSTDLAFRQRQNQKDVQFDASPRQEKKSLGNLPTG EGLLQELYTEQREQLKEAETWKAEVQKERDALEMKCMKLEAELTAQTQVN KELKKLLVASMGSDLQNQLENMARDRAQLAQEIENTMATLLKERETLERV NIQCDVWRSKFLGSRLQVDELITSRTHLDMLQQESFNTIQKLLDERAEIR RHMMKTNRLLQYLSSALQRSQNINEESTKPLSNVMTLALVNEQLSSTISN VLLGDVGGHNQGSNAGGPKGFEFVDWTDAEMLAKDIVLNKQPSIKLEQIS QQAILQGPVPKVNMTHRYHPHTRYENITINC…	NCBI	GIIR01199357.1	09/23/2022	Classified as Golgin-45 by InterPro analysis
Asterias rubens/echinoderm	>Golgin-45 MDQRYFENIVFTHGQSINRDATSPVTPRPDGDGKENTTSTNEPPGTRSATHRFQQPAFFDSNNRNSTDLA LQERKHQLDVTAAPSSQHKVTFDNGGQDVYSQLEAVRKEKHKLEKKLSGLARELRTVTDEKMEMGVEMAV QNQVNRDLKKLLVASMGSDLQAQLENLSSERAQLAQDLENTIKTLATERETLERVNIQCDVWRSKFLGSR LQVDEAVTSRTRLDMALQEACFALKKTVEERDEIRTHMMQTQRLLHYLSNALQRTHSLSEDTKTSSNVLT LALLNEQMASMISKHLLGDVGHSQQKSTSQFEFVEWTSAEMLAKEILLNRQPSLKLEQLKALPSSAMSLS ADSLPKTNIAQRFHPHTTYENLTVNCCKYCKGD…	NCBI	XP_033637996.1	09/23/2022	Classified as Golgin-45 by InterPro analysis
Amphiura filiformis/echinoderm	>Golgin-45 MANKYQFVQPQVIERGNVSPVLVPRLAGDGEETNTTSYTPVETSQSSHLS NHRTSRPAFMDGQNRNSTDIALRERQRQKDVTLSAGSKLLANGEIVMSGY TPANALFVPELSKLQEWKDTVARQEKELEKLQKMVGQIEKERSRLQDDKL QLQSELGLQTTVNKDLKKLLVASMGADLHEQLESASSERAQLAQDLENTV ATLVQERETLERVKIQCDVWRSKFLGSRLQVDEVVSSRTRLDMLVQETFY AMQKLLEERSEMRNHMMKTYSKLHYLSNALQRSHSLNEDNKPPSNVITLG LLNEQLSSTISHQLLGNVDKDLSKPMSVFEFIDWTQGEMLAKDLLLNKQP SYKVEQLHKPQAAPTVQQEHVVHRYHPTTKY…	Echinonet	AfiCDS.id72639.tr2444	09/23/2022	Classified as Golgin-45 by InterPro analysis
Parhyale hawaiensis/crustacean	>Golgin-45 MDVSEFLRLNAQESSSKLLVKQMERSAGDGEDSPLVAGVKDEPVKTSSSS STTPVVSNFTKSIPGQPKPVHEQYVGNRKLIPYEIRPTPLAIESPDLNHT SKEASVLESPNLKAEDSLSIVKATQKNVISNEDFPVQSPNMNRVNALVMT LPVDAVISPLDSELLNCPPIELHCKSKIVMSPKPTDAPESRHSSVKYIKL TRKTFQEPKFVPYEPYKGCAKPIIGIKASKKVVGKQLTVYGAPQLHEVAE VIARKESSSSAQAKLHIAVSDFESERARLEQQIKELRDKCEASDLQLQRA LREKATLEDQLNVQAQVNDELKKLLVASVGEDVQGRMHCLTEDKARMATM IRRYSEKLDRDYEERERMTILCDVWKSKFLA…	NCBI	GFVL01004823.1	09/23/2022	Classified as Golgin-45 by InterPro analysis
Drosophila melanogaster/insect	>Golgin-45 MEANESAMPGTDKSQACRTSGDGMEQPENSGAAKTESEIPASADVDNKVKRPQLSRKDSSVVQEAVMGRK TSTSSGHSSNLPLPGLHTLYRRPENVTRSLAPVVPKGELVQMRPRLVTSADSLPEHKKTKAPKFVPYEPY PGAVNPMISEPTNKHKIHRDKNNLDIAVLVDQVSTLRTQELETETTDIKETDTASSHEVNSLKEELAKMR DERNYFQAQYKFQTQVNSELKSLLVASVGEDLQTRVNLLTEDKLQLARALLDTANNLTTHTEQIEFLAGQ CEVWRSKFLASSVMVEELARWKADLTQKNQLLNESTKQLLHATHQIREIQLDMLKQLKFLAKIRFLNLPA TDVISLSAENLNILQRMVLHTGVGIPEETLKLS…	Uniprot	Q9VHE3	09/23/2022	Classified as Golgin-45 by InterPro analysis
Caenorhabditis elegans/nematode	>Golgin-45 MDLLDLYHAHDLQLASEGNFEEVHFTKRAEEDGNSSPESKGKIKKTRIVPWEPYKAAVAH DKQGSTCPENLPELIAYAMNSKSEQNNNIQLRKELRDERKDRKSMEPVTSSEREAELERE LDLLRKELNIEQKMNSELKRLMIATLSDELQGQVEALTEDKVRLAHRVDEYMGKLMVEDE ESDRLRIDRDVWKCKFLAQSIRCDELTSKNEYLLKTLVGIQQAVKTKNVTSDEISDFTQL DLQPLFHRSPCEERVRPITAKYTNLTIACCKNCMGRDIQLL	Uniprot	Q21954	09/23/2022	Classified as Golgin-45 by InterPro analysis
Crassostrea gigas/mollusk	>Golgin-45 MAEPSVRPKTIIANPQVIRETSSEAHNKRKDGRKSKAALEDKGTVLVRQPLPKYSFQTQTRKPSVETKYT QPVANVEPYPRGSSSENGGKIVSKVSPLKAGDTETGRQSVGVKEAAAVRKTPELVVQADSKESTGITNGG SESEEIRRLKEENAALKNQLDTQITSLTKQLDVQHQVNTELKKLLVASVGDDLHFTMEHLVRDKAQLSKE LGHFSKKHSEDYEHLDKISIQADMWRSKFLASRLMIDELAADKAYLAMNCQESHNALQQMLNERHELRRN LFETYKSLEQIRSAFDPLTSQRTTKPPSTNALDLARMNQRLTENIRYRLLPHDTVIQIEAGPAWEDNLTL AESYAHQLLSRETEKETNQMTLTSAMANRYHPY…	NCBI	XP_034330001.1	09/23/2022	Classified as Golgin-45 by InterPro analysis
Lingula anatina/brachiopod	>Golgin-45 MATKGMQIIKANTSIVRDQVVKGLPSDTGAGPKRVTFDESQVPRIPHEPTKAAVGHIQRG TSGQLMTKGTVSSSGGTEMKQGKKGDHSNTKRPHQYNLAQTPTSLGRFQRESHGGARQKT DLSKPSPLFYIADNGDASDCSSVSDSPDHIGAKQQKTKVKYQTSLTGGASAQMKSDSTSS ITGLKLRPINIVDPMHSKPTEDTHGKTGASQSLPDMSPEHIQLGIPMGFKLGGALDMSDP GGDCVGPFSPNTIKTQLRSLLEEKTVLRSELDKQVEVNLELKKLLVASLGDDLQYRMERM ARDKASLALQVGDYSKKVTQDTETLESLSIQADMWRSKYMASRVMVEELAEWKAHLFLQY RESQAAVLKLLEERQVLKIKLM…	Uniprot	A0A1S3HGV0	09/23/2022	Classified as Golgin-45 by InterPro analysis
Platynereis dumerilii/annelid	>Golgin-45 MLQRLEGDGMDSEVLRLQDLQSVPSKPSRAKQTSHTTKPRNLKTSEKTAT FDKKVNVKFVPREPVKGAVRPVTSAAAKNVKATQQIYTDVQKTKASLNAP HNLLEYKIIPQISAIKSKMTQNQSIAPASKAADEVKVNIESPSGTNAATE DVRSVEGQVDSETDAQKLQREVEEMQNRLDVQTKINEDLKKLLVASMGDD LHYKMEAIVRTKAHLAMEVGDFTQKMYQDYEDLDKLSIQADMWRSKYMAL RVMADELSSLKTDLSERCQQYQHAMGTLMQEMQQILEFNSHTYRYLYQLQ DALGMRTRRTGIGRPDNPLNLANINMQLADSVRFTLIGSIPAAPPPVDTS ATNFRTPGENMAMQVLSTPIPDITKKHVADS…	NCBI	HALR01209141.1	09/23/2022	Classified as Golgin-45 by InterPro analysis
Symsagittifera roscoffensis/xenocoelomorph	Homolog not found				No homologs found in xenocoelomorphs except in Hofstonia miamia
Hofstonia miamia/xenocoelomorph	>Golgin-45 MRRCFGRTAKEPLVQVARPAAEGAESPFEALKRNPHSVDLTYEIGNRFGL SPSEMDSATDRERRLLSANAGLVSQLEVQFKVNEELKRMLVSFIGGETHA TRIEQLLTDRCQLLNRITELDETVKTGQSQLTRLNSHCDTWRSKYLASQT IAQSSEENNHLTCYWLNILRMCLLELKHERDVINKNMSESVAKLNYLLKL LHSDNYKTMQSDVVDSVTLSKHLNDSCQHLTTSLLKHEASPRDIESNFTK LQPSNSEAFSAEILDELKEFSDGNRVLKTPVFSAKRHRPVERYHLNANFD NLEFFSICKCCKNNTIEVV	NCBI	GFSA01011063.1	09/23/2022	Only homolog found in xenacoelomorphs. Classified as Golgin-45 by InterPro analysis
Clytia hemisphaerica/cnidarian	>Golgin-45 MEPETVTMVRGGSSLLVRGKERCPGDGMEDHTLAQHIKTVSTSYKNVNKSKILNPTPAIV KKINFNDSQQNLTTSGSDSSIYSNIFTTPDQTLSVPTSHDETLQNSFAELSITNETLKTQ LSLYQQHNDQLTEQKMKLSQQLGIQTQVNNEVKRLLVASIGEDLQQKYERLIEDKVQVDL ELSHLRNVLDEDREEVEQAMIQADIWRSKFLASRVMSDELARWKSVLYYKYRDSHSALQN LLHEHSKMRALNNATRRGLVRFAEIMECKDPSLDTISPLTTLDVALMNTDLVESLITVME ENKDEPSSGANVANKKIDITDMVTHETVKQKMKTSPHKDIYIEASELTPAEQLAQEIVLN PEIKSEELVRMRQDYLSHNRIS…	Uniprot	A0A7M5UJY8	09/23/2022	Classified as Golgin-45 by InterPro analysis
Nematostella vectensis/cnidarian	>Golgin-45 MNSLEPHALKMERIPKPGSDIVDYSKVPRSSGDGMEHSGAALEPTDTRKPHALKQKPQIHFSFGHVELML ESDTEEKEEGTKNTENDTIRKHPKKATKSTPVLNQIIERTSVDSSKTQGNDTHIFIKEEPKQEILQSSAS TLCDKPTGSSTEELKKLQSKVEELEEQTSRLTDEKTKLTIQLGIQTEVNSDLKKLLVASMEEELENRMEA LAHRNAQLRVEVEHWQTLCDEYAEESDRLAIDCDVWRTKFMASRMMSDQLTCWKTTLYTRYRQALAALQR MLDERDELKHYLVHTTRLLESLDYVVKCSGGSFSDTLMDRHPIQGQSILEMATITSCLAQDVTAQVQGFI PSGSLPTHALLLNEEKEPALDSTPAEKMALQLL…	Uniprot	A7RYL7	09/23/2022	Classified as Golgin-45 by InterPro analysis
Mnemiopsis leidyi/ctenophore	>Golgin-45 MNGILEDVLDESCDLDSIKDYVIPKLLSKNIAVIDHTPDGREILHNVKPQVEITRKFCPDVRRTSSYPDITRHADNASEAEIQLRKQRIVNTELKRLLIASVGDTLANKLEKLGKEKAHMNEQLNILTKQTALDAEKIENLVIQGDIWKSKFLAARVVVNELTVWKDAVTNKLSETQQTLKQFEEHNKRIYYTLHSADRTLATTIVEMDPVVKHDDIILQRLKDASRCVAELLTNHTTELYNFQQILDLPAEPPTTPNMYTDVQHYHYSEIPDRLCESDCCNHSLDGRCTERKSEEDRTERVHQNGIRSDNSSTPSKQTLYGSNKNVTRSYSGCKKTMFVGGCKSCAEKEILHL	NIH_Server	ML01723a	09/23/2022	Classified as Golgin-45 by InterPro analysis
Trichoplax adhaerens/placozoan	>Golgin-45 MEEQILQISIAVASGLIMIIHHREHKDYSGEGNALQMVPFSKAYILIPISSCSYKFIIML VSEYQLFTEWCIDRKGKSIITTAASPLKPNHRLHIFNSLQDDKSENLPLNELPAVTIKNK ITQNGSATYNIVESNKKNLKSISSINDKIPRNSGSSILWPTPSATVDNAERAVAEDVSRV ASNNEIIQQSVYPDEQKSAQAYQNVDNNNATYKLEEEEDETDISNLDTHRCSYRDLLEET KEQLKKLDSKLEAQLIVNAELKRLLVASIGDDIGLKLEELTKDKTELAMQIEDYTKQIVE DREKLDNAAMKCNVWRSKYLASRVMIEQLIHWKLEMYDYLTEYHNGIKNILNDRVTLAKD LLISSRNLESIHQHLNKGKANP…	Uniprot	B3S5N0	09/23/2022	Classified as Golgin-45 by InterPro analysis
Amphimedon queenslandica/porifera	>Golgin-45 MESCRRRKQALKEKYLKKAQDLISKKKYEKYKVTDVSWSDPLITSTPLITRTRSTLPSSLRLSPHRDITE LERMIEDQNKAMKELKRLLLASVGGEMGTEIETLIRDKVTLESKLNHSITELMEMNEEIEGLTIECDVWK CKVLASRLLIDELREWKGNHYHLSVNTLQTLLDERDQLMNHIKAIHQLVNNISRKLMSTSSTANSTASGI KIATVTPVQLQPIHQGCNVLELAKNTSVAVQMISDKISARHEATPMPSLLSLNTSLTEGEKLAHKLLYPV PKETTPTSRGLPHLSFSEKTLMEQRKHQQARTLPWTDDRHDGNNDIANNNSYYFCNKCNGRAIMII	Uniprot	A0A1X7V4J7	09/23/2022	Classified as Golgin-45 by InterPro analysis
Salpingoeca rosetta/choanoflagellate	no homolog found				No homologs found in choanoflagellates
Capsaspora owczarzaki/filasterian	>Golgin-45 MLRRHREAASKASSPTKTNSSSSSSSNSNSSSSNSSNTTSAVTAAAVATPGHVPPSHVEL APSSSHSALQGRPAAANQRAAVVDSSSASNASSTRHDELGAIALPNHRPDAHQSALVQLD TQALVHNPHPVQPAPAAFVRVPTLAHRHESVGNGEPISASSKAPVHRALQFGQAPNSAAL PLPAPSRSLIDTSKPVPSTSSTSTEASPIPILTPAAQQPAQVAPPANTPPNGLGQPSPPA TVAQPSVQQPPAFAMPHLHLARAHTPTEELVARAPASSFPSPAALALNATTLVREQERDR GRTASRDVILERLAKENMSLSHKLVQQYQVDDDLKRLLVASVANQFQTEVSKLVEEKSTL TLHSQRLVERLQADAEDIDELL…	Uniprot	A0A0D2WHW1	09/23/2022	Classified as Golgin-45 by InterPro analysis
